# Adaptive cellular evolution in the intestinal tracts of hyperdiverse African cichlid fishes

**DOI:** 10.1101/2024.11.28.625862

**Authors:** Antoine Fages, Maëva Luxey, Fabrizia Ronco, Charlotte E.T. Huyghe, P. Navaneeth Krishna Menon, Adrian Indermaur, Walter Salzburger, Patrick Tschopp

## Abstract

Adaptations related to how nutrients are acquired and processed play a central role in the colonization of novel ecological niches and, therefore, in organismal diversification. While the evolution of feeding structures has been studied extensively in this context, the nature of dietary adaptations in the digestive tract remains largely unexplored. Here, we investigate the cellular and molecular basis of dietary adaptations in the massive radiation of cichlid fishes in Lake Tanganyika using comprehensive single-cell transcriptomic data derived from the intestines of 24 endemic cichlid species with distinct habitats and diets. We show that, at the cellular level, dietary adaptations are primarily driven by anterior enterocytes, and that both the relative abundance and gene expression profiles of these cells have evolved in response to rapid dietary specializations. These dietary adaptations are driven by rapidly evolving cell population-specific genes, suggesting that alterations in epithelial cell specification programs and molecular makeup promote ecological diversification.
