## Supplementary material for "Adaptive cellular evolution in the intestinal tracts of hyperdiverse African cichlid fishes": Table S1

### Sheet: Sheet1
Specimen ID	Species ID	Species name	NCBI taxonomy ID	developmental stage	sex	Sampling Locaion (name)
#1_Orenil	Orenil	Oreochromis niloticus	8128	subadult/adult	male	Zoological Institute, University of Basel, Switzerland
#2_Boumic	Boumic	Boulengerochromis microlepis	32488	subadult/adult	female	Zoological Institute, University of Basel, Switzerland
#3_Batfer	Batfer	Bathybates ferox	27733	subadult/adult	female	Zoological Institute, University of Basel, Switzerland
#4_Trezeb	Trezeb	Trematocara zebra	1982068	subadult/adult	female	Zoological Institute, University of Basel, Switzerland
#5_Neobre	Neobre	Neolamprologus brevis	34800	subadult/adult	female	Zoological Institute, University of Basel, Switzerland
#6_Lepelo	Lepelo	Lepidiolamprologus elongatus	32503	subadult/adult	male	Zoological Institute, University of Basel, Switzerland
#7_Lepatt	Lepatt	Lepidiolamprologus attenuatus	272720	subadult/adult	male	Zoological Institute, University of Basel, Switzerland
#8_Neobri	Neobri	Neolamprologus brichardi	32507	subadult/adult	unknown	Zoological Institute, University of Basel, Switzerland
#9_Telvit	Telvit	Telmatochromis vittatus	34811	subadult/adult	female	Zoological Institute, University of Basel, Switzerland
#10_Julorn	Julorn	Julidochromis ornatus	272722	subadult/adult	female	Zoological Institute, University of Basel, Switzerland
#11_Cphfro	Cphfro	Cyphotilapia frontosa	27783	subadult/adult	male	Zoological Institute, University of Basel, Switzerland
#12_Trioto	Trioto	Triglachromis otostigma	34813	subadult/adult	unknown	Zoological Institute, University of Basel, Switzerland
#13_Calple	Calple	Callochromis pleurospilus	27735	subadult/adult	male	Zoological Institute, University of Basel, Switzerland
#14_Xenspi	Xenspi	Xenotilapia spiloptera	240486	subadult/adult	unknown	Zoological Institute, University of Basel, Switzerland
#15_Cypcol	Cypcol	Cyprichromis coloratus	559343	subadult/adult	male	Zoological Institute, University of Basel, Switzerland
#16_Benhor	Benhor	Benthochromis horii	559342	subadult/adult	male	Zoological Institute, University of Basel, Switzerland
#17_Permic	Permic	Perissodus microlepis	32509	subadult/adult	male	Zoological Institute, University of Basel, Switzerland
#18_Hapmic	Hapmic	Haplotaxodon microlepis	70786	subadult/adult	female	Zoological Institute, University of Basel, Switzerland
#19_Erecya	Erecya	Eretmodus cyanostictus	52954	subadult/adult	male	Zoological Institute, University of Basel, Switzerland
#20_Astbur	Astbur	Astatotilapia burtoni	8153	subadult/adult	female	Zoological Institute, University of Basel, Switzerland
#21_Tromoo	Tromoo	Tropheus moorii	8150	subadult/adult	unknown	Zoological Institute, University of Basel, Switzerland
#22_Petort	Petort	Petrochromis orthognathus	28818	subadult/adult	male	Zoological Institute, University of Basel, Switzerland
#23_Simdia	Simdia	Simochromis diagramma	43689	subadult/adult	unknown	Zoological Institute, University of Basel, Switzerland
#24_Limdar	Limdar	Limnotilapia dardennii	244511	subadult/adult	male	Zoological Institute, University of Basel, Switzerland
#25_shuhor	Shuhor	Shuja horei	194657	subadult/adult	male	Zoological Institute, University of Basel, Switzerland
#26_Lepatt	Lepatt	Lepidiolamprologus attenuatus	272720	subadult/adult	unknown	Zoological Institute, University of Basel, Switzerland
#27_Lepatt	Lepatt	Lepidiolamprologus attenuatus	272720	subadult/adult	unknown	Zoological Institute, University of Basel, Switzerland
#28_Erecya	Erecya	Eretmodus cyanostictus	52954	subadult/adult	unknown	Zoological Institute, University of Basel, Switzerland
#29_Erecya	Erecya	Eretmodus cyanostictus	52954	subadult/adult	unknown	Zoological Institute, University of Basel, Switzerland
#30_Astbur	Astbur	Astatotilapia burtoni	8153	subadult/adult	unknown	Zoological Institute, University of Basel, Switzerland
#31_Astbur	Astbur	Astatotilapia burtoni	8153	subadult/adult	unknown	Zoological Institute, University of Basel, Switzerland
