## Supplementary material for "Adaptive cellular evolution in the intestinal tracts of hyperdiverse African cichlid fishes": Table S2

### Sheet: Sheet1
Specimen ID	Viability post dissociation	Number of cells	Mean reads per cell	Median genes per cell	Raw reads	Sequencing saturation	Fraction of reads mapped to genome	Fraction of genes mapped to transcriptome	Number of detected genes	Median UMIs per cell
#1_Orenil	0.868	5533	25133	793	139065884	0.42	0.652	0.524	26535	2742
#2_Boumic	0.901	5455	24221	691	132125728	0.512	0.824	0.679	24314	2373
#3_Batfer	0.937	4496	21344	742	95965693	0.382	62.1%	47.8%	23454	2416
#4_Trezeb	0.894	1133	187334	1335	212248966	0.813	0.81	66.7%	23269	5542
#5_Neobre	0.898	4720	21060	597	99406657	0.587	0.713	0.57	23873	1557
#6_Lepelo	0.919	5690	17772	680	101125770	0.533	0.671	0.515	24636	2147
#7_Lepatt	0.918	4158	23590	603	98088974	0.678	0.736	0.584	22986	1893
#8_Neobri	0.828	4034	32134	724	129629244	0.441	53.8%	37.5%	25229	2045
#9_Telvit	0.927	4102	20266	560	83132290	0.529	0.513	0.399	21538	1807
#10_Julorn	0.974	5205	23126	446	120371064	0.722	0.58	0.448	22303	1246
#11_Cphfro	0.891	6224	19876	579	123708295	0.383	64.3%	47.0%	25485	1483
#12_Trioto	0.854	4331	43607	772	188864212	0.73	0.691	0.551	24495	2438
#13_Calple	0.87	4489	20226	748	90797472	0.558	0.673	0.533	24302	2604
#14_Xenspi	0.87	5803	26209	485	152090985	0.609	0.793	0.676	24174	1225
#15_Cypcol	0.95	4557	15830	594	72138633	0.35	0.713	0.548	23778	2026
#16_Benhor	0.91	4685	24266	623	113688964	0.365	60.2%	47.0%	24141	1734
#17_Permic	0.824	4425	23828	659	105443045	0.581	0.73	0.591	24039	1991
#18_Hapmic	0.902	2633	42072	998	110775739	0.647	78.7%	67.5%	24319	4519
#19_Erecya	0.916	4468	33847	774	151229752	0.718	0.756	0.615	24581	1918
#20_Astbur	0.899	2664	48749	964	129868823	0.593	0.572	0.421	24765	2966
#21_Tromoo	0.884	3942	25187	842	99288921	0.354	0.581	0.444	25355	2452
#22_Petort	0.85	2535	29279	630	74222619	0.44	0.464	0.325	23025	1525
#23_Simdia	0.957	4393	13889	505	61014883	0.383	70.1%	55.4%	22490	1370
#24_Limdar	0.878	5744	35116	744	201707063	0.601	0.672	0.545	25781	2435
#25_Ctehor	0.95	7029	28487	747	200238486	0.454	46.5%	34.6%	26019	1910
