## Supplementary material for "Adaptive cellular evolution in the intestinal tracts of hyperdiverse African cichlid fishes": Table S3

### Sheet: Sheet1
Sample ID	Specimen ID	RNA integrity number (RIN)	Concentration (ng/µl)	Raw paired-end reads	Number of uniquely mapped reads	Fraction of uniquely mapped reads	Average mapped length
#26_Lepatt_p1	#26_Lepatt	5.6	465	14461639	10261457	0.7344	99.65
#26_Lepatt_p2	#26_Lepatt	6.2	469	12463406	8560039	0.711	99.51
#26_Lepatt_p3	#26_Lepatt	5.1	185	13588147	8707227	0.671	99.36
#26_Lepatt_p4	#26_Lepatt	6	62.2	13539867	9174913	0.6991	99.11
#26_Lepatt_p5	#26_Lepatt	7.2	56.5	11641021	7521678	0.692	99.18
#27_Lepatt_p1	#27_Lepatt	8.8	158	14824818	10706203	0.7453	99.58
#27_Lepatt_p2	#27_Lepatt	9.2	89.6	17321676	12480808	0.7425	99.53
#27_Lepatt_p3	#27_Lepatt	8.9	32.4	13120218	9235486	0.7263	99.43
#27_Lepatt_p4	#27_Lepatt	8.6	23.5	13895981	9612965	0.7166	99.26
#27_Lepatt_p5	#27_Lepatt	7.1	18.6	13980090	9491503	0.7217	99.25
#28_Erecya_p1	#28_Erecya	8.3	215	13081721	9040016	0.73	99.37
#28_Erecya_p2	#28_Erecya	8.8	59.2	13833795	10041292	0.7495	99.6
#28_Erecya_p3	#28_Erecya	8	91.1	16174061	11344608	0.7264	99.19
#28_Erecya_p4	#28_Erecya	8.3	108	15138097	10508767	0.721	99.17
#28_Erecya_p5	#28_Erecya	8.5	43.7	11376292	7483329	0.7063	99.16
#29_Erecya_p1	#29_Erecya	4.7	96.7	13557601	8733041	0.664	99.27
#29_Erecya_p2	#29_Erecya	6.7	78.5	15446690	10824292	0.7195	99.3
#29_Erecya_p3	#29_Erecya	7	143	15525035	10779589	0.7141	99.21
#29_Erecya_p4	#29_Erecya	8.7	73.1	14603014	10400079	0.7314	99.24
#29_Erecya_p5	#29_Erecya	8.2	39.6	16797097	11883372	0.731	99.26
#30_Astbur_p1	#30_Astbur	7	270	13770751	9869540	0.7374	99.48
#30_Astbur_p2	#30_Astbur	7.7	80.3	13651825	8920389	0.6757	99.41
#30_Astbur_p3	#30_Astbur	6.9	79.1	14567521	9547109	0.6773	99.33
#30_Astbur_p4	#30_Astbur	6.7	41.3	13782195	9292167	0.6965	99.21
#30_Astbur_p5	#30_Astbur	7.2	137	12830428	8769977	0.7009	99.18
#31_Astbur_p1	#31_Astbur	7.5	75	13034730	8490710	0.7009	99.51
#31_Astbur_p2	#31_Astbur	7.2	32.3	14932196	10102287	0.7038	99.57
#31_Astbur_p3	#31_Astbur	7.6	74.2	15649764	10860108	0.7119	99.56
#31_Astbur_p4	#31_Astbur	7.2	40.4	15877407	7850946	0.5086	99.19
#31_Astbur_p5	#31_Astbur	6.2	95.9	14860752	9599973	0.6703	99.21
